# Protein-Protein interaction and quantitative phosphoproteomic studies reveal potential mitochondrial substrates of protein phosphatase 2A-B’ζ holoenzyme

**DOI:** 10.1101/2023.05.20.541568

**Authors:** Ahmed Elshobaky, Cathrine Lillo, Kristian Persson Hodén, Amr R.A. Kataya

## Abstract

Protein phosphatase 2A (PP2A) is a heterotrimeric conserved serine/threonine phosphatase complex including a catalytic, scaffolding, and regulatory subunit. Three A Subunits, 17 B subunits, and five C subunits are encoded by the *Arabidopsis* genome, allowing 255 possible PP2A holoenzyme combinations. The regulatory subunits are crucial for substrate specificity and PP2A complex localization and are classified into B, B’, and B’’ non-related families in land plants. In *Arabidopsis*, the close homologs B’η, B’θ, B’γ, and B’ζ are further classified into a subfamily of B’ called B’η. Previous studies suggest a role of mitochondrial targeted PP2A subunit (B’ζ) in energy metabolism and plant innate immunity. Potentially, the PP2A-B’ζ holoenzyme is involved in the regulation of the mitochondrial succinate/fumarate translocator or affects enzymes involved in energy metabolism. To investigate this hypothesis, the interaction between PP2A-B’ζ and enzymes involved in the mitochondrial energy flow was investigated using bimolecular fluorescence complementation in tobacco and onion cells. Interaction of B’ζ subunit was confirmed with the Krebs cycle proteins Succinate/fumarate translocator (mSFC1), Malate dehydrogenase (mMDH2), and Aconitase (ACO3). Additional putative interacting candidates were deduced from comparing the enriched phosphoproteomes of wild type and B’ζ mutants: the mitochondrial regulator *Arabidopsis* pentatricopeptide repeat 6 (PPR6) and the two metabolic enzymes Phosphoenolpyruvate carboxylase (PPC3) and Phosphoenolpyruvate carboxykinase (PCK1). Overall, this study identifies potential PP2A substrates and highlights the role of PP2A in regulating energy metabolism in mitochondria.
