## Supplementary material for "Protein-Protein interaction and quantitative phosphoproteomic studies reveal potential mitochondrial substrates of protein phosphatase 2A-B’ζ holoenzyme": Suppl-table_S5.xlsx

### Sheet: MF
GO.ID	Term	Annotated	Significant	Expected	raw.p.value
GO:0003674	molecular_function	1241	1241	1241	< 1e-30
GO:0016984	ribulose-bisphosphate carboxylase activity	1	1	1	0.00011
GO:0004365	glyceraldehyde-3-phosphate dehydrogenase (NAD+) (phosphorylating) activity	2	2	2	0.00015
GO:0050661	NADP binding	2	2	2	0.00015
GO:0008886	glyceraldehyde-3-phosphate dehydrogenase (NADP+) (non-phosphorylating) activity	1	1	1	0.00039
GO:0016760	cellulose synthase (UDP-forming) activity	2	2	2	0.00161
GO:0016759	cellulose synthase activity	5	5	5	0.00197
GO:0008964	phosphoenolpyruvate carboxylase activity	1	1	1	0.00385
GO:0004612	phosphoenolpyruvate carboxykinase (ATP) activity	1	1	1	0.00446
GO:0003876	AMP deaminase activity	1	1	1	0.00479
GO:0031267	small GTPase binding	5	5	5	0.00508
GO:0051287	NAD binding	5	5	5	0.00534
GO:0050897	cobalt ion binding	5	5	5	0.00656
GO:0035064	methylated histone binding	3	3	3	0.00855
GO:0019843	rRNA binding	5	5	5	0.01199
GO:0032422	purine-rich negative regulatory element binding	1	1	1	0.01317
GO:0020037	heme binding	11	11	11	0.01714
GO:0003729	mRNA binding	182	182	182	0.01753
GO:0005459	UDP-galactose transmembrane transporter activity	1	1	1	0.01756
GO:0030151	molybdenum ion binding	2	2	2	0.01862
GO:0009703	nitrate reductase (NADH) activity	2	2	2	0.01862
GO:0043546	molybdopterin cofactor binding	2	2	2	0.01862
GO:0050464	nitrate reductase (NADPH) activity	2	2	2	0.01862
GO:0034513	box H/ACA snoRNA binding	1	1	1	0.01875
GO:0070696	transmembrane receptor protein serine/threonine kinase binding	1	1	1	0.01995
GO:1990841	promoter-specific chromatin binding	2	2	2	0.02032
GO:0015297	antiporter activity	10	10	10	0.02296
GO:0080115	myosin XI tail binding	3	3	3	0.02614
GO:0017096	acetylserotonin O-methyltransferase activity	1	1	1	0.02993
GO:0003861	3-isopropylmalate dehydratase activity	1	1	1	0.03352
GO:0050486	intramolecular transferase activity, transferring hydroxy groups	1	1	1	0.03352
GO:0005484	SNAP receptor activity	4	4	4	0.03476
GO:0015450	protein-transporting ATPase activity	1	1	1	0.03512
GO:0097157	pre-mRNA intronic binding	1	1	1	0.03671
GO:0047196	long-chain-alcohol O-fatty-acyltransferase activity	1	1	1	0.03871
GO:0004144	diacylglycerol O-acyltransferase activity	1	1	1	0.03871
GO:0102966	arachidoyl-CoA:1-dodecanol O-acyltransferase activity	1	1	1	0.03871
GO:0043424	protein histidine kinase binding	4	4	4	0.03925
GO:0017017	MAP kinase tyrosine/serine/threonine phosphatase activity	1	1	1	0.04034
GO:0004096	catalase activity	2	2	2	0.04206
GO:0010348	lithium:proton antiporter activity	1	1	1	0.04629
GO:0080122	AMP transmembrane transporter activity	1	1	1	0.04709
GO:0015217	ADP transmembrane transporter activity	2	2	2	0.04711
GO:0005347	ATP transmembrane transporter activity	2	2	2	0.04711
GO:0010485	H4 histone acetyltransferase activity	1	1	1	0.04908

### Sheet: BP
GO.ID	Term	Annotated	Significant	Expected	raw.p.value
GO:0008150	biological_process	1306	1306	1306	< 1e-30
GO:0015977	carbon fixation	4	4	4	0.00013
GO:0051775	response to redox state	1	1	1	0.00040
GO:0042542	response to hydrogen peroxide	9	9	9	0.00060
GO:0099402	plant organ development	157	157	157	0.00161
GO:0010017	red or far-red light signaling pathway	7	7	7	0.00167
GO:0009833	plant-type primary cell wall biogenesis	2	2	2	0.00170
GO:0030244	cellulose biosynthetic process	6	6	6	0.00170
GO:0000470	maturation of LSU-rRNA	2	2	2	0.00173
GO:0048868	pollen tube development	10	10	10	0.00200
GO:0071555	cell wall organization	18	18	18	0.00205
GO:0071323	cellular response to chitin	1	1	1	0.00268
GO:0043967	histone H4 acetylation	3	3	3	0.00282
GO:0030705	cytoskeleton-dependent intracellular transport	7	7	7	0.00295
GO:0015706	nitrate transmembrane transport	1	1	1	0.00307
GO:0071249	cellular response to nitrate	1	1	1	0.00307
GO:0009744	response to sucrose	5	5	5	0.00344
GO:0009057	macromolecule catabolic process	73	73	73	0.00366
GO:0009826	unidimensional cell growth	31	31	31	0.00394
GO:0032264	IMP salvage	1	1	1	0.00498
GO:0046033	AMP metabolic process	2	2	2	0.00498
GO:0006094	gluconeogenesis	9	9	9	0.00601
GO:0002239	response to oomycetes	3	3	3	0.00767
GO:0009867	jasmonic acid mediated signaling pathway	9	9	9	0.00811
GO:0048578	positive regulation of long-day photoperiodism, flowering	2	2	2	0.00822
GO:0051245	negative regulation of cellular defense response	1	1	1	0.00829
GO:0010363	regulation of plant-type hypersensitive response	3	3	3	0.00830
GO:0033993	response to lipid	161	161	161	0.00878
GO:0045836	positive regulation of meiotic nuclear division	1	1	1	0.00920
GO:0045324	late endosome to vacuole transport	8	8	8	0.00937
GO:0002376	immune system process	42	42	42	0.01005
GO:0031347	regulation of defense response	55	55	55	0.01132
GO:0010224	response to UV-B	4	4	4	0.01140
GO:0010200	response to chitin	17	17	17	0.01302
GO:0006353	DNA-templated transcription termination	1	1	1	0.01303
GO:0010239	chloroplast mRNA processing	1	1	1	0.01303
GO:0016036	cellular response to phosphate starvation	6	6	6	0.01321
GO:0009408	response to heat	35	35	35	0.01519
GO:0045088	regulation of innate immune response	9	9	9	0.01546
GO:0006857	oligopeptide transport	1	1	1	0.01576
GO:0009266	response to temperature stimulus	87	87	87	0.01651
GO:0080028	nitrile biosynthetic process	3	3	3	0.01711
GO:0051453	regulation of intracellular pH	8	8	8	0.01778
GO:0042128	nitrate assimilation	3	3	3	0.01780
GO:0006520	cellular amino acid metabolic process	35	35	35	0.01851
GO:0019432	triglyceride biosynthetic process	2	2	2	0.01868
GO:0006809	nitric oxide biosynthetic process	2	2	2	0.01901
GO:0000469	cleavage involved in rRNA processing	2	2	2	0.01917
GO:0043255	regulation of carbohydrate biosynthetic process	5	5	5	0.01958
GO:0043066	negative regulation of apoptotic process	1	1	1	0.02031
GO:0050777	negative regulation of immune response	4	4	4	0.02034
GO:0009617	response to bacterium	80	80	80	0.02111
GO:0048588	developmental cell growth	18	18	18	0.02247
GO:0000919	cell plate assembly	3	3	3	0.02428
GO:0019750	chloroplast localization	11	11	11	0.02512
GO:0009970	cellular response to sulfate starvation	3	3	3	0.02571
GO:0099636	cytoplasmic streaming	1	1	1	0.02599
GO:0051764	actin crosslink formation	1	1	1	0.02599
GO:0030042	actin filament depolymerization	3	3	3	0.02603
GO:0048363	mucilage pectin metabolic process	1	1	1	0.02606
GO:0006974	cellular response to DNA damage stimulus	33	33	33	0.02679
GO:0032886	regulation of microtubule-based process	5	5	5	0.02687
GO:0016192	vesicle-mediated transport	57	57	57	0.02694
GO:0006006	glucose metabolic process	11	11	11	0.02924
GO:0032259	methylation	22	22	22	0.03053
GO:0080144	amino acid homeostasis	1	1	1	0.03066
GO:0030187	melatonin biosynthetic process	1	1	1	0.03105
GO:0043966	histone H3 acetylation	3	3	3	0.03284
GO:1904629	response to diterpene	1	1	1	0.03308
GO:0009642	response to light intensity	25	25	25	0.03382
GO:0042538	hyperosmotic salinity response	6	6	6	0.03409
GO:0019761	glucosinolate biosynthetic process	1	1	1	0.03450
GO:0009098	leucine biosynthetic process	1	1	1	0.03450
GO:0009061	anaerobic respiration	1	1	1	0.03493
GO:0009611	response to wounding	56	56	56	0.03605
GO:0045040	protein insertion into mitochondrial outer membrane	1	1	1	0.03641
GO:0006629	lipid metabolic process	53	53	53	0.03651
GO:0006099	tricarboxylic acid cycle	3	3	3	0.03654
GO:0010380	regulation of chlorophyll biosynthetic process	3	3	3	0.03708
GO:0061157	mRNA destabilization	6	6	6	0.03767
GO:0046686	response to cadmium ion	16	16	16	0.03781
GO:0048576	positive regulation of short-day photoperiodism, flowering	1	1	1	0.03795
GO:0006189	'de novo' IMP biosynthetic process	1	1	1	0.03948
GO:0010025	wax biosynthetic process	1	1	1	0.03948
GO:0051239	regulation of multicellular organismal process	52	52	52	0.04075
GO:0006325	chromatin organization	38	38	38	0.04097
GO:0010225	response to UV-C	1	1	1	0.04199
GO:0040007	growth	132	132	132	0.04236
GO:0035067	negative regulation of histone acetylation	1	1	1	0.04293
GO:0010311	lateral root formation	7	7	7	0.04366
GO:0006402	mRNA catabolic process	17	17	17	0.04520
GO:0006997	nucleus organization	13	13	13	0.04539
GO:0010162	seed dormancy process	6	6	6	0.04598
GO:0010352	lithium ion export across the plasma membrane	1	1	1	0.04714
GO:0080121	AMP transport	1	1	1	0.04791
GO:0015866	ADP transport	2	2	2	0.04793
GO:0015867	ATP transport	2	2	2	0.04793
GO:0006633	fatty acid biosynthetic process	2	2	2	0.04899
GO:0043069	negative regulation of programmed cell death	6	6	6	0.04937
GO:0031509	subtelomeric heterochromatin formation	1	1	1	0.04983

### Sheet: CC
GO.ID	Term	Annotated	Significant	Expected	raw.p.value
GO:0005575	cellular_component	1328	1328	1328	< 1e-30
GO:0005634	nucleus	778	778	778	< 1e-30
GO:0005737	cytoplasm	873	873	873	< 1e-30
GO:0009536	plastid	325	325	325	0.00021
GO:0000325	plant-type vacuole	119	119	119	0.00042
GO:0016020	membrane	408	408	408	0.00187
GO:0000138	Golgi trans cisterna	6	6	6	0.00259
GO:0005576	extracellular region	155	155	155	0.00320
GO:0005643	nuclear pore	10	10	10	0.00493
GO:0030139	endocytic vesicle	2	2	2	0.00559
GO:0005797	Golgi medial cisterna	2	2	2	0.00624
GO:0005740	mitochondrial envelope	15	15	15	0.00934
GO:0005829	cytosol	345	345	345	0.01216
GO:0005681	spliceosomal complex	23	23	23	0.01441
GO:0010369	chromocenter	2	2	2	0.01698
GO:0033176	proton-transporting V-type ATPase complex	4	4	4	0.01720
GO:0005777	peroxisome	35	35	35	0.01975
GO:0034399	nuclear periphery	6	6	6	0.02010
GO:0009507	chloroplast	261	261	261	0.02321
GO:0005819	spindle	9	9	9	0.03163
GO:0061617	MICOS complex	1	1	1	0.03547
GO:0005742	mitochondrial outer membrane translocase complex	1	1	1	0.03547
GO:0005744	TIM23 mitochondrial import inner membrane translocase complex	2	2	2	0.03549
GO:0022626	cytosolic ribosome	43	43	43	0.03849
GO:0030687	preribosome, large subunit precursor	1	1	1	0.04182
GO:0009535	chloroplast thylakoid membrane	26	26	26	0.04402
GO:0048046	apoplast	57	57	57	0.04954
